# Evolutionary convergence and trophic diversity in hot vent and cold seep shrimps showcase a continuum of symbiosis

**DOI:** 10.1101/2025.08.27.672534

**Authors:** Pierre Methou, Margaux Mathieu-Resuge, Loïc N. Michel, Valérie Cueff-Gauchard, Hiromi Kayama Watanabe, Emily J. Cowell, Jonathan T. Copley, Roxanne Beinart, Magali Zbinden, Florence Pradillon, Marie-Anne Cambon, Chong Chen

## Abstract

Convergent evolution offers a powerful lens through which to examine the selective forces shaping life in extreme environments. In deep-sea hot vents and cold seeps, invertebrates have independently evolved symbioses with chemosynthetic bacteria, but repeated origins of such associations within a family remain rare. Here, we investigate the evolutionary emergence of chemosymbiosis in the shrimp family Alvinocarididae across 22 species collected globally. Electron microscopy identified a gradient of epibiotic bacterial colonization within the cephalothoracic cavity, ranging from absent to dense filamentous mats, suggesting distinct trophic strategies. Isotope and lipid trophic markers confirmed difference in reliance on chemosynthetic production among sympatric species with different bacterial colonization from a single vent. Phylogenetic analysis reveals at least two independent origins of chemosymbiosis, suggesting evolutionary convergence. Microhabitat association data further show that symbiotic phenotypes are most common in shrimps occupying the hottest, most geofluid-enriched microhabitats, though exceptions suggest contributions from additional ecological or physiological constraints. Our findings reveal many alvinocaridids as gradually evolving towards symbiosis, highlighting the importance of intermediate cases to understand the pathways to chemosymbiosis. This study contributes to a broader understanding of the predictability of evolutionary outcomes in distinct habitats such as vents, with broader implications for resilience of deep-sea ecosystems.
