## Supplemental Table 1 for "Evolutionary convergence and trophic diversity in hot vent and cold seep shrimps showcase a continuum of symbiosis"

### Sheet: Feuil1
Species	Geographic Region	Locality Name	Type	SEM analyses	Phylogenetic analyses	Trophic marker analyses
Alvinocaris costaricensis	Costa Rican seeps	Mound 12	Seep	3	3
Alvinocaris dissimilis	Izu-Ogasawara (Bonin)-Mariana Arc	Higashi Aogashima	Vent	1	3
Alvinocaris dissimilis	Okinawa Trough	Minami-Ensei Knoll	Vent	1
Alvinocaris dissimilis	Kermadec Arc	Tangaroa Seamount	Vent	1
Alvinocaris kexueae	South China Sea seeps	Haima	Seep	1	1
Alvinocaris komaii	Lau Basin	Tow Cam	Vent	2	2
Alvinocaris longirostris	Sagami Bay	Off Hatsushima	Seep	2	1
Alvinocaris longirostris	Okinawa Trough	Iheya North	Vent	1
Alvinocaris longirostris	Okinawa Trough	Sakai	Vent		2
Alvinocaris lusca	Galapagos Rift	Tempus Fugit	Vent	3	3
Alvinocaris marimonte	Izu-Ogasawara (Bonin)-Mariana Arc	Myojin Knoll	Vent	3
Alvinocaris marimonte	Izu-Ogasawara (Bonin)-Mariana Arc	NW Eifuku	Vent	1	2
Alvinocaris markensis/muricola	Mid Atlantic Ridge	Rainbow	Vent	1	1
Alvinocaris markensis/muricola	Mid Atlantic Ridge	Hydra	Vent	1
Alvinocaris markensis/muricola	Mid Atlantic Ridge	Puy des Folles	Vent	1		3
Alvinocaris markensis/muricola	Gulf of Guinea seeps	Congo Fan	Seep		2
Alvinocaris niwa	Kermadec Arc	Rumble V Seamount	Vent	1
Alvinocaris niwa	Kermadec Arc	Tangaroa Seamount	Vent	2	3
Alvinocaris webberi	Kermadec Arc	Monowai Volcano	Vent	1
Alvinocaris webberi	Kermadec Arc	Tangaroa Seamount	Vent	2	1
Alvinocaris webberi	Hikurangin Margin seeps	Glendhu Ridge	Vent		2
Mirocaris fortunata	Mid Atlantic Ridge	Lucky Strike	Vent	1	2
Mirocaris fortunata	Mid Atlantic Ridge	Rainbow	Vent		1
Mirocaris fortunata	Mid Atlantic Ridge	Snake Pit	Vent	1
Mirocaris fortunata	Mid Atlantic Ridge	Puy des Folles	Vent	1		3
Nautilocaris saintlaurentae	Lau Basin	Tow Cam	Vent	1
Nautilocaris saintlaurentae	North Fiji Basin	Phoenix	Vent	2
Nautilocaris saintlaurentae	Futuna Arc	Fatu Kapa	Vent		3
Rimicaris acuminata	Manus Basin	PacManus	Vent	1	1
Rimicaris cambonae	Izu-Ogasawara (Bonin)-Mariana Arc	NW Eifuku	Vent	3	3
Rimicaris chacei	Mid Atlantic Ridge	Lucky Strike	Vent		1
Rimicaris chacei	Mid Atlantic Ridge	TAG	Vent	1	2
Rimicaris chacei	Mid Atlantic Ridge	Snake Pit	Vent	2
Rimicaris chacei	Mid Atlantic Ridge	Puy des Folles	Vent			3
Rimicaris exoculata	Mid Atlantic Ridge	Rainbow	Vent		2
Rimicaris exoculata	Mid Atlantic Ridge	TAG	Vent		1
Rimicaris exoculata	Mid Atlantic Ridge	Puy des Folles	Vent			3
Rimicaris kairei	Central Indian Ridge	Kairei	Vent		2
Rimicaris kairei	Central Indian Ridge	Edmond	Vent		1
Rimicaris hybisae	Mid-Cayman Rise	Von Damm	Vent	3	3
Rimicaris leurokolos	Okinawa Trough	Iheya North	Vent	3	3
Rimicaris loihi	Izu-Ogasawara (Bonin)-Mariana Arc	Suiyo Seamount	Vent	2	2
Rimicaris loihi	Izu-Ogasawara (Bonin)-Mariana Arc	NW Eifuku	Vent	1	1
Rimicaris vandoverae	Mariana Trough	Snail	Vent	3	3
Rimicaris variabilis	Manus Basin	PACMANUS	Vent	2	2
Rimicaris variabilis	Manus Basin	Susu Knolls	Vent	2
Rimicaris variabilis	Woodlark Basin	La Scala	Vent	3
Rimicaris variabilis	Futuna Arc	Fatu Kapa	Vent		1
Rimicaris variabilis	Lau Basin	Tow Cam	Vent	2
