## Supplemental Table 2 for "Evolutionary convergence and trophic diversity in hot vent and cold seep shrimps showcase a continuum of symbiosis"

### Sheet: Kept
Cruise	ROV_HOV	Dive	Sampling_date	Ecosystem	Sampling_field	Latitude	Longitude	Depth	ID	Storage	Size	Life_stage	Species	Br_Ant.	Br_Cent.	Br_Post.	Mp_surface	M_marg.setae	M_bact.setae	Total_score	Habitat	Reference
AT42-03	HOV Alvin	Dive 4984	2018-10-30	Seep	Mound 12	8.9307	-84.3128	997	Aco_Ebi01	Ethanol	12.0	female	Alvinocaris costaricensis	2	1	0	3	3	-	9	Mussel bed	This Study
AT42-03	HOV Alvin	Dive 4984	2018-10-30	Seep	Mound 12	8.9307	-84.3128	997	Aco_Ebi02	Ethanol	14.4	female	Alvinocaris costaricensis	3	1	1	3	3	-	11	Mussel bed	This Study
AT42-03	HOV Alvin	Dive 4984	2018-10-30	Seep	Mound 12	8.9307	-84.3128	997	Aco_Ebi03	Ethanol	14.5	female	Alvinocaris costaricensis	3	1	2	3	3	-	12	Mussel bed	This Study
KS-21-20	ROV Hyper Dolphin	HDP#2132	2021-08-31	Vent	Higashi Aogashima	32.4395	139.8973	747	Adi_Ebi02_KS	Frozen	6.0	female	Alvinocaris dissimilis	0	0	0	0	0	-	0	Sponge colony	This Study
TAN1206	Epibenthic sledge	Not applicable	2012-04-16	Vent	Tangaroa Seamount	-36.3250	178.0310	667	Adi_Ebi12	Frozen	10.7	male	Alvinocaris dissimilis	2	0	0	2	3	-	7	No data	This Study
YK23-16S	HOV Shinkai 6500	6K#1727	2023-09-21	Vent	Minami-Ensei Knoll	28.3897	127.6402	706	Adi_Ebi14	Frozen	9.2	female	Alvinocaris dissimilis	2	1	2	1	2	-	8	Mussel bed	This Study
HYDZ6-202005	Not applicable	Baited trap	2020-09-01	Seep	Haima	16.7300	110.4750	1400	Ake_Ebi01	Ethanol	7.3	male	Alvinocaris kexueae	1	1	2	1	2	-	7	Mussel bed	This Study
TN401	ROV Jason II	J2-1412	2022-04-20	Vent	Tow Cam	-20.3180	-176.1376	2713	Ako_Ebi01	Ethanol	13.6	male	Alvinocaris komaii	1	0	1	2	3	-	7	Mussel bed (sparse)	This Study
TN401	ROV Jason II	J2-1412	2022-04-20	Vent	Tow Cam	-20.3180	-176.1376	2713	Ako_Ebi02	Ethanol	13.3	female	Alvinocaris komaii	1	0	2	2	3	-	8	Mussel bed (sparse)	This Study
R/V Kaimei	KM-ROV	KM#149	2021	Seep	Off Hatsushima	35.0157	139.2230	904	Alo_Ebi01_KM	Glut_2.5%	12.6	ovigerous female	Alvinocaris longirostris	2	0	0	2	2	-	6	Tubeworm bush	This Study
R/V Kaimei	KM-ROV	KM#149	2021	Seep	Off Hatsushima	35.0157	139.2230	904	Alo_Ebi02_KM	Glut_2.5%	11.5	ovigerous female	Alvinocaris longirostris	2	2	0	2	3	-	9	Tubeworm bush	This Study
YK23-06	HOV Shinkai 6500	6K#1681	2023-04-27	Vent	Iheya North	27.7902	126.9006	1056	Alo_Ebi02_YK	Frozen	15.6	female	Alvinocaris longirostris	2	0	2	1	2	-	7	Shinkaia aggregate	This Study
FKt231024	ROV Subastian	S0606	2023-10-29	Vent	Tempus Fugit	0.7712	-85.9236	2602	Alu_Ebi01	Ethanol	12.2	female	Alvinocaris lusca	2	1	3	3	3	-	12	Mussel bed	This Study
FKt231024	ROV Subastian	S0606	2023-10-29	Vent	Tempus Fugit	0.7712	-85.9236	2602	Alu_Ebi02	Ethanol	9.6	male	Alvinocaris lusca	3	0	3	3	3	-	12	Mussel bed	This Study
FKt231024	ROV Subastian	S0606	2023-10-29	Vent	Tempus Fugit	0.7712	-85.9236	2602	Alu_Ebi03	Ethanol	9.6	female	Alvinocaris lusca	2	0	3	3	3	-	11	Mussel bed	This Study
YK22-05	HOV Shinkai 6500	6K#1616	2022-03-09	Vent	Myojin Knoll	32.1039	139.8691	1232	Amt_Ebi01	Frozen	10.0	female	Alvinocaris marimonte	2	0	0	2	3	-	7	Mussel bed	This Study
YK22-05	HOV Shinkai 6500	6K#1616	2022-03-09	Vent	Myojin Knoll	32.1039	139.8691	1232	Amt_Ebi02	Frozen	7.2	female	Alvinocaris marimonte	0	0	0	1	2	-	3	Mussel bed	This Study
YK22-05	HOV Shinkai 6500	6K#1616	2022-03-09	Vent	Myojin Knoll	32.1039	139.8691	1232	Amt_Ebi03	Frozen	8.9	female	Alvinocaris marimonte	2	2	0	1	2	-	7	Mussel bed	This Study
BIOBAZ	ROV Victor 6000	520-7	2013-08-12	Vent	Rainbow	36.2295	-33.9019	2292	Amu_Cr03	Glut_2.5%	Not measured	Not identified	Alvinocaris muricola	0	0	0	0	0	-	0	Peripheral rocks	This Study
BICOSE3	HOV Nautile	2097-15	2023-11-14	Vent	Hydra	24.9600	-45.5748	3733	Amu_Cr824	Glut_2.5%	17.6	ovigerous female	Alvinocaris muricola	0	0	0	0	0	-	0	Peripheral rocks	This Study
BICOSE3	HOV Nautile	2100-18	2023-11-18	Vent	Puy des Folles	20.5187	-45.6479	1958	Amu_Cr982	Glut_2.5%	13.7	female	Alvinocaris muricola	0	0	1	0	0	-	1	Peripheral rocks	This Study
KOK0506	HOV Pisces V	Dive 624	2005-04-30	Vent	Rumble V Seamount	-36.1390	178.1960	379	Ani_Ebi01	Ethanol	11.2	female	Alvinocaris niwa	3	0	2	2	3	-	10	No data	This Study
TAN1206	Epibenthic sledge	Not applicable	2012-04-16	Vent	Tangaroa Seamount	-36.3250	178.0310	667	Ani_Ebi09	Ethanol	11.4	male	Alvinocaris niwa	1	0	2	1	2	-	6	No data	This Study
TAN1206	Epibenthic sledge	Not applicable	2012-04-16	Vent	Tangaroa Seamount	-36.3250	178.0310	667	Ani_Ebi10	Ethanol	14.0	male	Alvinocaris niwa	2	0	0	1	2	-	5	No data	This Study
TAN0411	Epibenthic sledge	Not applicable	2004-10-03	Vent	Monowai Volcano	-25.8050	-177.1700	1140	Awe_Ebi02	Ethanol	11.6	male	Alvinocaris webberi	2	0	0	1	2	-	5	No data	This Study
KOK0507	Epibenthic sledge	Not applicable	2005-05-16	Vent	Tangaroa Seamount	-36.3230	178.0290	667	Awe_Ebi05	Ethanol	10.6	ovigerous female	Alvinocaris webberi	2	0	0	2	3	-	7	No data	This Study
TAN1206	Epibenthic sledge	Not applicable	2012-04-16	Vent	Tangaroa Seamount	-36.3250	178.0310	667	Awe_Ebi36	Ethanol	10.9	female	Alvinocaris webberi	0	0	2	1	3	-	6	No data	This Study
BICOSE2	HOV Nautile	1926-20	2018-03-04	Vent	Snake Pit	23.3684	-44.9531	3452	Mfo_Cr08	Ethanol	8.2	female	Mirocaris fortunata	0	0	2	1	3	-	6	Peripheral rocks	This Study
BIOBAZ	ROV Victor 6000	518-5	2013-08-10	Vent	Lucky Strike	37.2891	-32.2754	1690	Mfo_Cr38	Glut_2.5%	Not measured	Not identified	Mirocaris fortunata	1	0	1	1	3	-	6	Mussel bed	This Study
BICOSE3	HOV Nautile	2100-18	2023-11-18	Vent	Puy des Folles	20.5187	-45.6479	1958	Mfo_Cr984	Glut_2.5%	7.0	female	Mirocaris fortunata	0	0	2	0	2	-	4	Peripheral rocks	This Study
CHUBACARC	ROV Victor 6000	721-02	2019-04-02	Vent	Tow Cam	-20.3164	-176.1368	2718	Nsa_Cr06	Glut_2.5%	Not measured	Not identified	Nautilocaris saintlaurentae	0	0	0	1	2	-	3	Ifremeria colony	Methou et al. (2023)
CHUBACARC	ROV Victor 6000	724-05	2019-04-11	Vent	Phoenix	-16.9492	173.9180	1973	Nsa_Cr30	Glut_2.5%	Not measured	Not identified	Nautilocaris saintlaurentae	0	0	0	1	3	-	4	Ifremeria colony	Methou et al. (2023)
CHUBACARC	ROV Victor 6000	724-05	2019-04-11	Vent	Phoenix	-16.9492	173.9180	1973	Nsa_Cr33	Glut_2.5%	Not measured	Not identified	Nautilocaris saintlaurentae	2	0	0	2	3	-	7	Ifremeria colony	Methou et al. (2023)
CHUBACARC	ROV Victor 6000	734-15	2019-05-18	Vent	PacManus	-3.7275	151.6811	1725	Rac_Cr174	Frozen	Not measured	Not identified	Rimicaris acuminata	2	1	1	1	2	-	7	Mussel bed	Methou et al. (2023)
KM23-E05	ROV KM-ROV	KMR#210	2023-03-04	Vent	NW Eifuku	21.4874	144.0475	1619	Rca_Ebi48	Frozen	8.0	female	Rimicaris cambonae	4	0	2	2	3	-	11	Mussel bed	This Study
KM23-E05	ROV KM-ROV	KMR#223	2023-03-25	Vent	NW Eifuku	21.4875	144.0408	1660	Rca_Ebi140	3% PFA	9.7	female	Rimicaris cambonae	3	0	2	2	4	-	11	Mussel bed	This Study
KM23-E05	ROV KM-ROV	KMR#223	2023-03-25	Vent	NW Eifuku	21.4875	144.0408	1660	Rca_Ebi141	3% PFA	8.6	male	Rimicaris cambonae	4	0	2	3	4	-	13	Mussel bed	This Study
BICOSE	ROV Victor 6000	568-5	2014-01-24	Vent	Snake Pit	23.3688	-44.9510	3489	Rch_Cr06	Glut_2.5%	Not measured	Not identified	Rimicaris chacei	3	2	1	4	4	4	18	Hot Chimney	Apremont et al. (2018)
BICOSE3	HOV Nautile	2093-11	2023-11-09	Vent	TAG	26.1372	-44.8259	3627	Rch_Cr741	Glut_2.5%	14.8	female	Rimicaris chacei	4	2	3	3	3	4	19	Hot Chimney	This Study
BICOSE3	HOV Nautile	2108-26	2023-11-29	Vent	Snake Pit	23.3688	-44.9510	3489	Rch_Cr1553	Glut_2.5%	19.2	female	Rimicaris chacei	4	3	2	4	3	4	20	Hot Chimney	This Study
JC82	ROV Isis	Dive 198	2013-02-10	Vent	Von Damm	18.3765	-81.7981	2310	Rhy_Ebi05	Frozen	16.0	female	Rimicaris hybisae	4	4	2	4	4	4	22	Hot Chimney	This Study
JC82	ROV Isis	Dive 198	2013-02-10	Vent	Von Damm	18.3765	-81.7981	2310	Rhy_Ebi07	Frozen	16.6	female	Rimicaris hybisae	4	4	2	4	4	4	22	Hot Chimney	This Study
JC82	ROV Isis	Dive 198	2013-02-10	Vent	Von Damm	18.3765	-81.7981	2310	Rhy_Ebi08	Frozen	14.2	female	Rimicaris hybisae	4	4	2	4	4	4	22	Hot Chimney	This Study
KY14-01	ROV Hyper Dolphin	HPD#1612	2014-01-21	Vent	Iheya North	27.7999	126.8969	1002	Rle_Ebi01	Frozen	7.5	male	Rimicaris leurokolos	3	0	2	1	3	-	9	Hot Chimney	This Study
KY14-01	ROV Hyper Dolphin	HPD#1612	2014-01-21	Vent	Iheya North	27.7999	126.8969	1002	Rle_Ebi02	Frozen	7.0	male	Rimicaris leurokolos	1	0	3	1	3	-	8	Hot Chimney	This Study
KY14-01	ROV Hyper Dolphin	HPD#1612	2014-01-21	Vent	Iheya North	27.7999	126.8969	1002	Rle_Ebi03	Frozen	5.8	male	Rimicaris leurokolos	2	0	1	1	3	-	7	Hot Chimney	This Study
YK19-10	HOV Shinkai 6500	6K#1551	2019-08-23	Vent	Suiyo Seamount	28.5716	140.6427	1376	Rlo_Ebi03	Ethanol	7.3	ovigerous female	Rimicaris loihi	2	0	0	2	2	-	6	Mussel bed	This Study
YK19-10	HOV Shinkai 6500	6K#1551	2019-08-23	Vent	Suiyo Seamount	28.5716	140.6427	1376	Rlo_Ebi40	Ethanol	12.1	male	Rimicaris loihi	2	0	1	2	3	-	8	Mussel bed	This Study
KM23-E05	ROV KM-ROV	KMR#210	2023-03-04	Vent	NW Eifuku	21.4874	144.0475	1619	Rlo_Ebi49	Frozen	7.4	female	Rimicaris loihi	3	0	0	2	3	-	8	Mussel bed	This Study
YK10-11	HOV Shinkai 6500	6K#1228	2010-09-14	Vent	Snail	12.9517	143.6167	2850	Rvd_Ebi05	Ethanol	12.9	female	Rimicaris vandoverae	3	0	3	3	3	-	12	Alviniconcha colony	This Study
YK10-11	HOV Shinkai 6500	6K#1228	2010-09-14	Vent	Snail	12.9517	143.6167	2850	Rvd_Ebi06	Ethanol	10.8	female	Rimicaris vandoverae	4	0	3	3	3	-	13	Alviniconcha colony	This Study
YK10-11	HOV Shinkai 6500	6K#1228	2010-09-14	Vent	Snail	12.9517	143.6167	2850	Rvd_Ebi07	Ethanol	13.6	ovigerous female	Rimicaris vandoverae	3	0	3	3	4	-	13	Alviniconcha colony	This Study
CHUBACARC	ROV Victor 6000	721-02	2019-04-02	Vent	Tow Cam	-20.3164	-176.1368	2718	Rva_Cr03	Glut_2.5%	Not measured	Not identified	Rimicaris variabilis	3	1	0	3	4	-	11	Ifremeria colony	Methou et al. (2023)
CHUBACARC	ROV Victor 6000	721-02	2019-04-02	Vent	Tow Cam	-20.3164	-176.1368	2718	Rva_Cr07	Glut_2.5%	Not measured	Not identified	Rimicaris variabilis	2	0	0	1	3	-	6	Ifremeria colony	Methou et al. (2023)
CHUBACARC	ROV Victor 6000	734-15	2019-05-18	Vent	PACMANUS	-3.7215	151.6744	1666	Rva_Cr158	Glut_2.5%	Not measured	Not identified	Rimicaris variabilis	3	0	2	1	3	-	9	Hot Chimney	Methou et al. (2023)
CHUBACARC	ROV Victor 6000	734-15	2019-05-18	Vent	PACMANUS	-3.7215	151.6744	1666	Rva_Cr159	Glut_2.5%	Not measured	Not identified	Rimicaris variabilis	3	0	1	3	4	-	11	Hot Chimney	Methou et al. (2023)
CHUBACARC	ROV Victor 6000	736-17	2019-05-22	Vent	Susu Knolls	-3.7895	152.0964	1506	Rva_Cr183	Glut_2.5%	Not measured	Not identified	Rimicaris variabilis	2	0	0	3	2	-	7	Ifremeria colony	Methou et al. (2023)
CHUBACARC	ROV Victor 6000	736-17	2019-05-22	Vent	Susu Knolls	-3.7896	152.0964	1503	Rva_Cr187	Glut_2.5%	Not measured	Not identified	Rimicaris variabilis	1	0	0	1	3	-	5	Ifremeria colony	Methou et al. (2023)
CHUBACARC	ROV Victor 6000	738-19	2019-05-27	Vent	La Scala	-9.7991	155.0527	3388	Rva_Cr201	Glut_2.5%	Not measured	Not identified	Rimicaris variabilis	1	0	1	2	3	-	7	Peripheral rocks	Methou et al. (2023)
CHUBACARC	ROV Victor 6000	739-20	2019-05-31	Vent	La Scala	-9.7986	155.0521	3344	Rva_Cr215	Glut_2.5%	Not measured	Not identified	Rimicaris variabilis	1	0	2	2	4	-	9	Alviniconcha colony	Methou et al. (2023)
CHUBACARC	ROV Victor 6000	739-20	2019-05-31	Vent	La Scala	-9.7986	155.0521	3344	Rva_Cr216	Glut_2.5%	Not measured	Not identified	Rimicaris variabilis	1	0	1	0	3	-	5	Alviniconcha colony	Methou et al. (2023)
