## Supplemental Table 3 for "Evolutionary convergence and trophic diversity in hot vent and cold seep shrimps showcase a continuum of symbiosis"

### Sheet: Feuil1
Expedition	ROV_HOV	Dive	Sampling_date	Ecosystem	Sampling_field	Latitude	Longitude	Depth	ID	Storage	Species	Size	Life_stage	NCBI_ID (COI)	NCBI_ID (18S)	NCBI_ID (16S)
AT42-03	HOV Alvin	Dive 4984	2018-10-30	Seep	Mound 12	8.9307	-84.3128	997	Aco_Ebi1	Ethanol	Alvinocaris costaricensis	12.0	female	PX170760	PX209363	PX209424
AT42-03	HOV Alvin	Dive 4984	2018-10-30	Seep	Mound 12	8.9307	-84.3128	997	Aco_Ebi2	Ethanol	Alvinocaris costaricensis	14.4	female	PX170761	PX209364	PX209425
AT42-03	HOV Alvin	Dive 4984	2018-10-30	Seep	Mound 12	8.9307	-84.3128	997	Aco_Ebi3	Ethanol	Alvinocaris costaricensis	14.5	female	PX170762	PX209365	PX209426
KS21-20	ROV Hyper-Dolphin	HDP#2132	2021-08-31	Vent	Higashi-Aogashima	32.4395	139.8973	747	Adi_Ebi01	Frozen	Alvinocaris dissimilis	7.7	ovigerous female	OP482472	PX209366	PX209427
KS21-20	ROV Hyper-Dolphin	HDP#2132	2021-08-31	Vent	Higashi-Aogashima	32.4395	139.8973	747	Adi_Ebi02	Frozen	Alvinocaris dissimilis	6.0	female	OP482473	PX209367	PX209428
YK22-05	HOV Shinkai 6500	6K#1617	2022-03-11	Vent	Higashi-Aogashima	32.4395	139.8974	754	Adi_Ebi04	Frozen	Alvinocaris dissimilis	4.0	male	OP482467	PX209368	PX209429
HYDZ6-2020-05	Not applicable	Baited trap	2020-09-01	Seep	Haima	16.7300	110.4750	1400	Ake_Ebi01	Ethanol	Alvinocaris kexueae	7.3	male	PX170763	PX209369	PX209430
TN401	ROV Jason II	J2-1412	2022-04-20	Vent	Tow Cam	-20.3180	-176.1376	2713	Ako_Ebi01	Ethanol	Alvinocaris komaii	13.6	male	PX170764	PX209370	PX209431
TN401	ROV Jason II	J2-1412	2022-04-20	Vent	Tow Cam	-20.3180	-176.1376	2713	Ako_Ebi02	Ethanol	Alvinocaris komaii	13.3	female	PX170765	PX209371	PX209432
KS-22-02	ROV Hyper Dolphin	HPD#2152	2022-02-07	Vent	Off Hatsushima	35.0157	139.2230	900	Alo_Ebi04	Frozen	Alvinocaris longirostris	10.5	ovigerous female	PX170766	PX209372	PX209433
NT15-02	ROV Hyper Dolphin	HPD#1771	2015-01-16	Vent	Sakai	27.5218	126.9850	1596	Alo_Ebi10	Frozen	Alvinocaris longirostris	10.7	female	PX170767	PX209373	PX209434
NT15-02	ROV Hyper Dolphin	HPD#1771	2015-01-16	Vent	Sakai	27.5218	126.9850	1596	Alo_Ebi12	Frozen	Alvinocaris longirostris	14.6	female	PX170768	PX209374	PX209435
FKt231024	ROV Subastian	S0606	2023-10-29	Vent	Tempus Fugit	0.7712	-85.9236	2602	Alu_Ebi01	Ethanol	Alvinocaris lusca	12.2	female	PX170769	PX209375	PX209436
FKt231024	ROV Subastian	S0606	2023-10-29	Vent	Tempus Fugit	0.7712	-85.9236	2602	Alu_Ebi02	Ethanol	Alvinocaris lusca	9.6	male	PX170770	PX209376	PX209437
FKt231024	ROV Subastian	S0606	2023-10-29	Vent	Tempus Fugit	0.7712	-85.9236	2602	Alu_Ebi03	Ethanol	Alvinocaris lusca	9.6	female	PX170771	PX209377	PX209438
YK22-05	HOV Shinkai 6500	6K#1618	2022-03-12	Vent	Myojin Knoll	32.1039	139.8691	1232	Amt_Ebi05	Frozen	Alvinocaris marimonte	12.3	female	PX170772	PX209378	PX209439
KM23-E05	KM-ROV	KM#210	2023-03-04	Vent	NW Eifuku	21.4874	144.0475	1619	Amt_Ebi23	Frozen	Alvinocaris marimonte	10.8	female	PX170773	PX209379	PX209440
KM23-E05	KM-ROV	KM#210	2023-03-04	Vent	NW Eifuku	21.4874	144.0475	1619	Amt_Ebi27	Frozen	Alvinocaris marimonte	10.7	male	PX170774	PX209380	PX209441
BIOBAZ	ROV Victor 6000	520-7	2013-08-12	Vent	Rainbow	36.2295	-33.9029	2292	Amu_Cr04	Frozen	Alvinocaris markensis	Not measured	Not identified	PX170775	PX209381	PX209442
WACS	ROV Victor 6000	429-7	2011-02-11	Seep	Congo Fan	-5.7976	9.7112	3154	Amu_Cr10	Frozen	Alvinocaris muricola	Not measured	Not identified	PX170776	PX209382	PX209443
WACS	ROV Victor 6000	429-7	2011-02-11	Seep	Congo Fan	-5.7976	9.7112	3154	Amu_Cr11	Frozen	Alvinocaris muricola	Not measured	Not identified	PX170777	PX209383	PX209444
TAN1206	Epibenthic sledge	Not applicable	2012-04-16	Vent	Tangaroa Seamount	-36.325	178.031	667	Ani_Ebi20	Frozen	Alvinocaris niwa	14.1	female	OR766476	PX209384	PX209445
TAN1206	Epibenthic sledge	Not applicable	2012-04-16	Vent	Tangaroa Seamount	-36.325	178.031	667	Ani_Ebi21	Frozen	Alvinocaris niwa	14.6	female	OR766477	PX209385	PX209446
TAN1206	Epibenthic sledge	Not applicable	2012-04-16	Vent	Tangaroa Seamount	-36.325	178.031	667	Ani_Ebi22	Frozen	Alvinocaris niwa	13.9	male	OR766478	PX209386	PX209447
TAN1206	Epibenthic sledge	Not applicable	2012-04-16	Vent	Tangaroa Seamount	-36.325	178.031	667	Awe_Ebi17	Frozen	Alvinocaris webberi	8.4	female	OR766479	PX209387	PX209448
TAN2102	ROV Ropos	Dive 2138	2021-09-03	Seep	Glendhu Ridge	-41.768	176.0885	1986	Awe_Ebi41	Frozen	Alvinocaris webberi	13.4	female	OR766485	PX209388	PX209449
TAN2102	ROV Ropos	Dive 2138	2021-09-03	Seep	Glendhu Ridge	-41.768	176.0885	1986	Awe_Ebi43	Frozen	Alvinocaris webberi	11.7	male	PX170778	PX209389	PX209450
BIOBAZ	ROV Victor 6000	520-7	2013-08-12	Vent	Rainbow	36.2295	-33.9029	2292	Mfo_Cr15	Frozen	Mirocaris fortunata	6.0	female	PX170779	PX209390	PX209451
BIOBAZ	ROV Victor 6000	518-5	2013-08-10	Vent	Lucky Strike	37.2891	-32.2754	1690	Mfo_Cr36	Frozen	Mirocaris fortunata	Not measured	Not identified	PX170780	PX209391	PX209452
BIOBAZ	ROV Victor 6000	518-5	2013-08-10	Vent	Lucky Strike	37.2891	-32.2754	1690	Mfo_Cr38	Frozen	Mirocaris fortunata	Not measured	Not identified	PX170781	PX209392	PX209453
FUTUNA3	HOV Nautile	1842-21	2012-06-17	Vent	Fatu Kapa	-14.7390	-177.1299	1675	Nsa_Cr11	Frozen	Nautilocaris saintlaurentae	Not measured	Not identified	OQ363992	PX209393	PX209454
FUTUNA3	HOV Nautile	1842-21	2012-06-17	Vent	Fatu Kapa	-14.7560	-177.1850	1520	Nsa_Cr41	Frozen	Nautilocaris saintlaurentae	Not measured	Not identified	OQ363999	PX209394	PX209455
FUTUNA3	HOV Nautile	1842-21	2012-06-17	Vent	Fatu Kapa	-14.7560	-177.1850	1520	Nsa_Cr43	Frozen	Nautilocaris saintlaurentae	Not measured	Not identified	OQ364003	PX209395	PX209456
CHUBACARC	ROV Victor 6000	734-15	2019-05-18	Vent	PacManus	-3.7275	151.6811	1725	Rac_Cr174	Frozen	Rimicaris acuminata	Not measured	Not identified	PX170782	PX209396	PX209457
KM23-E05	ROV KM-ROV	KM#210	2023-03-04	Vent	NW Eifuku	21.4874	144.0475	1619	Rca_Ebi31	Frozen	Rimicaris cambonae	10.6	female	PX170783	PX209397	PX209458
KM23-E05	ROV KM-ROV	KM#210	2023-03-04	Vent	NW Eifuku	21.4874	144.0475	1619	Rca_Ebi34	Frozen	Rimicaris cambonae	9.4	female	PX170784	PX209398	PX209459
KM23-E05	ROV KM-ROV	KM#210	2023-03-04	Vent	NW Eifuku	21.4874	144.0475	1619	Rca_Ebi38	Frozen	Rimicaris cambonae	11.1	female	PX170785	PX209399	PX209460
HERMINE2	HOV Nautile	2059-17	2022-08-13	Vent	TAG	26.1371	-44.8261	3625	Rch_Cr57	Frozen	Rimicaris chacei	Not measured	Not identified	PX170786	PX209400	PX209461
HERMINE2	HOV Nautile	2059-17	2022-08-13	Vent	TAG	26.1371	-44.8261	3625	Rch_Cr59	Frozen	Rimicaris chacei	Not measured	Not identified	PX170787	PX209401	PX209462
MOMARSAT21	HOV Nautile	2003-15	2021-06-11	Vent	Lucky Strike	37.2889	-32.2755	1691	Rch_Cr78	Frozen	Rimicaris chacei	9.4	female	PX170788	PX209402	PX209463
BIOBAZ	ROV Victor 6000	519-6	2013-08-11	Vent	Rainbow	36.2293	-33.9027	2293	Rex_Cr51	Frozen	Rimicaris exoculata	18.7	male	PX170789	PX209403	PX209464
BIOBAZ	ROV Victor 6000	519-6	2013-08-11	Vent	Rainbow	36.2293	-33.9027	2293	Rex_Cr53	Frozen	Rimicaris exoculata	18.2	male	PX170790	PX209404	PX209465
HERMINE2	HOV Nautile	2059-17	2022-08-15	Vent	TAG	26.1371	-44.8261	3625	Rex_Cr85	Frozen	Rimicaris exoculata	Not measured	Not identified	PX170791	PX209405	PX209466
JC82	ROV Isis	Dive 198	2013-02-10	Vent	Von Damm	18.3765	-81.7981	2310	Rhy_Ebi04	Frozen	Rimicaris hybisae	15.2	female	PX170792	PX209406	PX209467
JC82	ROV Isis	Dive 198	2013-02-10	Vent	Von Damm	18.3765	-81.7981	2310	Rhy_Ebi05	Frozen	Rimicaris hybisae	16.0	female	PX170793	PX209407	PX209468
JC82	ROV Isis	Dive 198	2013-02-10	Vent	Von Damm	18.3765	-81.7981	2310	Rhy_Ebi07	Frozen	Rimicaris hybisae	16.6	female	PX170794	PX209408	PX209469
YK16-E02	HOV Shinkai 6500	6K#1449	2016-02-13	Vent	Kairei	-25.3205	70.0403	2424	Rka_Ebi01	Frozen	Rimicaris kairei	19.8	female	PX170795	PX209409	PX209470
YK16-E02	HOV Shinkai 6500	6K#1457	2016-02-26	Vent	Edmond	-23.8779	69.5968	3275	Rka_Ebi04	Frozen	Rimicaris kairei	17.1	female	PX170796	PX209410	PX209471
YK16-E02	HOV Shinkai 6500	6K#1458	2016-02-27	Vent	Kairei	-25.3205	70.0402	2423	Rka_Ebi05	Frozen	Rimicaris kairei	20.7	female	PX170797	PX209411	PX209472
KY14-10	ROV Hyper-Dolphin	HPD#1612	2014-01-21	Vent	Iheya North	27.7999	126.8969	1002	Rle_Ebi01	Frozen	Rimicaris leurokolos	7.5	male	PX170798	PX209412	PX209473
KY14-10	ROV Hyper-Dolphin	HPD#1612	2014-01-21	Vent	Iheya North	27.7999	126.8969	1002	Rle_Ebi04	Frozen	Rimicaris leurokolos	6.0	male	PX170799	PX209413	PX209474
KY14-10	ROV Hyper-Dolphin	HPD#1612	2014-01-21	Vent	Iheya North	27.7999	126.8969	1002	Rle_Ebi08	Frozen	Rimicaris leurokolos	6.2	male	PX170800	PX209414	PX209475
KM23-E05	ROV KM-ROV	KM#210	2023-03-04	Vent	NW Eifuku	21.4874	144.0475	1619	Rlo_Ebi20	Frozen	Rimicaris loihi	7.4	male	PX170801	PX209415	PX209476
YK19-10	HOV Shinkai 6500	6K#1551	2019-08-23	Vent	Suiyo Seamount	28.5716	140.6427	1376	Rlo_Ebi58	Frozen	Rimicaris loihi	6.2	female	PX170802	PX209416	PX209477
YK19-10	HOV Shinkai 6500	6K#1551	2019-08-23	Vent	Suiyo Seamount	28.5716	140.6427	1376	Rlo_Ebi61	Frozen	Rimicaris loihi	6.1	female	PX170803	PX209417	PX209478
FUTUNA3	HOV Nautile	1839-18	2012-06-14	Vent	Fatu Kapa	-14.7515	-177.1528	1570	Rva_Cr32	Frozen	Rimicaris variabilis	Not measured	Not identified	PX170804	PX209418	PX209479
CHUBACARC	ROV Victor 6000	734-15	2019-05-18	Vent	PACMANUS	-3.7303	151.6742	1738	Rva_Cr81	Frozen	Rimicaris variabilis	Not measured	Not identified	OQ363941	PX209419	PX209480
CHUBACARC	ROV Victor 6000	734-15	2019-05-18	Vent	PACMANUS	-3.7215	151.6744	1666	Rva_Cr160	Frozen	Rimicaris variabilis	Not measured	Not identified	OQ363951	PX209420	PX209481
YK10-11	HOV Shinkai 6500	6K#1228	2010-09-14	Vent	Snail	12.9517	143.6167	2850	Rvd_Ebi05	Ethanol	Rimicaris vandoverae	12.9	female	PX170805	PX209421	PX209482
YK10-11	HOV Shinkai 6500	6K#1228	2010-09-14	Vent	Snail	12.9517	143.6167	2850	Rvd_Ebi06	Ethanol	Rimicaris vandoverae	10.8	female	PX170806	PX209422	PX209483
YK10-11	HOV Shinkai 6500	6K#1228	2010-09-14	Vent	Snail	12.9517	143.6167	2850	Rvd_Ebi07	Ethanol	Rimicaris vandoverae	13.6	ovigerous female	PX170807	PX209423	PX209484
