## Supplemental Table 4 for "Evolutionary convergence and trophic diversity in hot vent and cold seep shrimps showcase a continuum of symbiosis"

### Sheet: Feuil1
Expedition	ROV_HOV	Dive	Sampling_date	Ecosystem	Sampling_field	Latitude	Longitude	Depth	ID	Storage	Species	Size	Life_stage	Muscle δ13C (‰)	Muscle δ15N (‰)	Muscle δ34S (‰)	Mouthpart δ13C (‰)	Mouthpart δ15N (‰)	Mouthpart δ34S (‰)
BICOSE3	HOV Nautile	2101-19	2023-11-19	Vent	Puy des Folles	20.5089	-45.6364	1904	Re_Cr1052	Frozen	Rimicaris exoculata	21.2	female	-10.6363	7.5801	8.3154	-11.4309	4.2954	9.5534
BICOSE3	HOV Nautile	2101-19	2023-11-19	Vent	Puy des Folles	20.5089	-45.6364	1904	Re_Cr1053	Frozen	Rimicaris exoculata	21.9	female	-10.8537	7.3278	8.4322	-11.7807	4.0730	9.5493
BICOSE3	HOV Nautile	2101-19	2023-11-19	Vent	Puy des Folles	20.5089	-45.6364	1904	Re_Cr1054	Frozen	Rimicaris exoculata	21.0	female	-10.8714	7.8944	8.5357	-11.5746	4.9182	9.8508
BICOSE3	HOV Nautile	2101-19	2023-11-19	Vent	Puy des Folles	20.5043	-45.6350	1901	Rc_Cr1064	Frozen	Rimicaris chacei	15.4	female	-13.7353	7.0397	9.5611	-20.2804	4.1833	8.5335
BICOSE3	HOV Nautile	2101-19	2023-11-19	Vent	Puy des Folles	20.4972	-45.6411	1925	Rc_Cr1065	Frozen	Rimicaris chacei	12.3	female	-12.4847	7.0200	8.5209	-13.7433	4.2903	8.4756
BICOSE3	HOV Nautile	2101-19	2023-11-19	Vent	Puy des Folles	20.4972	-45.6411	1925	Rc_Cr1066	Frozen	Rimicaris chacei	10.0	female	-12.2612	7.2889	8.4751	-15.6068	2.8628	8.2394
BICOSE3	HOV Nautile	2101-18	2023-11-18	Vent	Puy des Folles	20.5187	-45.6479	1957	Amu_Cr980	Frozen	Alvinocaris muricola	11.5	male	-19.4997	4.5595	7.2991	-18.9340	3.6772	7.7989
BICOSE3	HOV Nautile	2101-18	2023-11-18	Vent	Puy des Folles	20.5187	-45.6479	1957	Amu_Cr981	Frozen	Alvinocaris muricola	10.2	male	-19.0505	4.3004	8.4291	-19.2119	3.5198	7.7601
BICOSE3	HOV Nautile	2101-18	2023-11-18	Vent	Puy des Folles	20.5187	-45.6479	1957	Amu_Cr982	Frozen	Alvinocaris muricola	13.7	female	-20.2569	3.6102	7.3782	-16.1538	5.4352	8.4039
BICOSE3	HOV Nautile	2101-19	2023-11-19	Vent	Puy des Folles	20.4972	-45.6411	1925	Mf_Cr01	Frozen	Mirocaris fortunata			-11.3770	8.5533	7.5839	-11.1731	7.5471	7.9375
BICOSE3	HOV Nautile	2101-19	2023-11-19	Vent	Puy des Folles	20.4972	-45.6411	1925	Mf_Cr04	Frozen	Mirocaris fortunata			-11.8181	8.1122	7.5921	-12.9180	5.9740	7.4930
BICOSE3	HOV Nautile	2101-19	2023-11-19	Vent	Puy des Folles	20.4972	-45.6411	1925	Mf_Cr05	Frozen	Mirocaris fortunata			-10.9352	8.7253	5.9500	-11.3823	7.2175	7.7863
