## Supplemental Table 5 for "Evolutionary convergence and trophic diversity in hot vent and cold seep shrimps showcase a continuum of symbiosis"

### Sheet: Feuil1
	Rimicaris exoculata	Rimicaris chacei	Alvinocaris markensis	Mirocaris fortunata
14:00:00	1.3 ± 1	0.3 ± 0.2	0.1 ± 0.1	1.1 ± 0.5
16:00:00	9.8 ± 0.1	10.9 ± 0.1	11.9 ± 0.1	10.2 ± 1.3
18:00:00	2 ± 0.4	2.6 ± 0.3	2.1 ± 0.1	1.5 ± 0.1
16:1n-5	1.3 ± 0.6	0.7 ± 0.2	0.4 ± 0	0.9 ± 0.1
16:1n-7	12.9 ± 1.5	13 ± 6.4	6.9 ± 1.9	21.4 ± 2.9
18:1n-7	15 ± 1.2	19.7 ± 0.5	20.5 ± 1.9	22.6 ± 1.8
18:1n-9	7.3 ± 2.3	7.1 ± 6.5	9.4 ± 2.6	13.2 ± 2.8
22:1n-7	0.4 ± 0	1 ± 0.3	1.1 ± 0.1	1.3 ± 0.2
16:2n-4	3.6 ± 2.2	1.1 ± 0.8	0.2 ± 0.1	1.3 ± 0.6
18:2n-4	11.4 ± 1.5	8.4 ± 4.5	2.8 ± 1.3	4.5 ± 2.6
18:2n-7	0.9 ± 0.2	1.6 ± 1.1	0.2 ± 0.1	1.4 ± 0.1
18:3n-4	3.3 ± 0.6	5.2 ± 3.9	1.3 ± 1	4.1 ± 0.9
20:4n-6	1.2 ± 0.1	2 ± 1.1	2.5 ± 0.6	0.5 ± 0.2
20:5n-3	7.6 ± 2.1	8.7 ± 5.9	13.5 ± 1.6	1.7 ± 0.6
22:6n-3	9.5 ± 1.9	7.5 ± 4	17.6 ± 3	3.3 ± 1.7
20:2nmi	2.4 ± 0.3	0.7 ± 0.4	0.3 ± 0.2	4.3 ± 2.7
20:3nmi	1.5 ± 0.2	0.2 ± 0.1	0 ± 0	0.2 ± 0.1
Total (mg g-1)	207.4 ± 34	181 ± 27	20.8 ± 0.9	24.7 ± 2.4
Table S5. Fatty acid composition (mean ± SD; %) and total fatty acid content (mean ± SD; m g -1) of the four studied species.
Only the FAs accounting for > 1 % of total FA in at least one sample are shown, and mean values below 0.1 are reported as 0 ± 0.
Nmi = Non-methylene interrupted FA.
